# The KMT2A-MENIN complex is a therapeutic vulnerability in SETBP1-mutant leukemia

**DOI:** 10.64898/2026.11.17.765711

**Authors:** Samantha Tauchmann, Thai T Nguyen, Hanqian L Carlson, Amara Pang, Theodore P Braun, Julia E Maxson

## Abstract

SET binding protein 1 (*SETBP1*) is recurrently mutated in high-risk myeloid malignancies, including myelodysplastic/myeloproliferative overlap disorders (MDS/MPNs) and is associated with poor clinical outcomes. Although *SETBP1* mutations promote self-renewal and HOX-driven transcription in murine and cell line models, the epigenetic dependencies sustaining these programs in human hematopoietic stem and progenitor cells (HSPCs) remain poorly defined. Here, we identify the KMT2A-MENIN complex as a targetable dependency in *SETBP1*-mutant leukemia. Expression of *SETBP1*^*D868N*^ enhanced growth and serial replating of human HSPCs and established a transcriptionally permissive chromatin state, with increased H3K4me3, H3K27ac and KMT2A occupancy at *SETBP1*-regulated loci. Integrated transcriptional and chromatin profiling defined a 94-gene SETBP1 regulome containing *HOXA9, MEIS1, MECOM*, and *MYB* and was enriched for transcriptional programs associated with *KMT2A-*rearranged, *NUP98-HOXA9*, and *NPM1*-mutant leukemias. CRISPR-Cas9 disruption revealed a functional requirement for KMT2A, but not for KMT2B or DOT1L in *SETBP1*^*D868N*^ HSPCs. Strikingly, deletion of the KMT2A cofactor MEN1 phenocopied KMT2A loss. Disruption of either KMT2A or MEN1 suppressed *SETBP1*-driven proliferation and leukemogenic transcriptional programs, including leukemia stem cell-associated signatures. We next exploited this dependency pharmacologically. A KMT2A-MENIN inhibitor suppressed canonical *SETBP1* target genes and abolished mutant *SETBP1*-driven serial replating while promoting hematopoietic differentiation and reducing H3K4me3 at leukemogenic loci, despite modest effects on short-term proliferation. Most importantly, three clinically relevant KMT2A-MENIN interaction inhibitors impaired clonogenic growth across primary *SETBP1*-mutant leukemia patient samples, while inducing myeloid differentiation and suppressing *SETBP1* target gene expression. Together, these findings identify the KMT2A-MENIN complex as a key therapeutic vulnerability in *SETBP1*-mutant leukemia. The consistent activity of multiple MENIN inhibitors across a variety of *SETBP1*-mutant patient samples and cell models validates the KMT2A-MENIN interaction as an actionable vulnerability and provides a strong rationale for expanding MENIN-directed therapies to *SETBP1*-mutant myeloid malignancies.

**KEYPOINTS:**

- Mutant *SETBP1* activates a KMT2A-MENIN-dependent leukemogenic transcriptional and chromatin program
- KMT2A-MENIN inhibition suppresses self-renewal and induces differentiation, exposing a therapeutic vulnerability in *SETBP1*-mutant leukemia
