## Supplemental Table 2 for "The KMT2A-MENIN complex is a therapeutic vulnerability in SETBP1-mutant leukemia"

### Sheet: priori_mean_diff_activity
regulon	D868N-3	D868N-4	D868N-5	LUC-1	LUC-2	LUC-3	d868n_mean	luc_mean	mean_diff	absolute_mean_diff
REL	0.8527766094709962	1.0000900520573857	0.9574178945346105	-0.921364	-0.852777	-0.885211	0.9367615186876641	-0.886451	1.8232123479846374	1.8232123479846374
MYB	0.8244835831683702	0.9429539332076431	0.9997263905798998	-0.944398	-0.824484	-0.927782	0.9223879689853044	-0.898888	1.8212758322287703	1.8212758322287703
NFE2	0.8636433269746032	0.8990442798365073	1.0867020736244133	-0.868905	-0.863643	-0.879452	0.9497965601451746	-0.870667	1.820463146313465	1.820463146313465
RUNX1	0.8179060158897333	0.8678732394075517	0.9666926870937039	-0.999711	-0.817906	-0.989404	0.8841573141303296	-0.935674	1.8198308710931008	1.8198308710931008
HOXA5	0.8290585898324456	0.833944	0.9410817757515892	-0.829059	-0.983868	-1.04248	0.8680281698809597	-0.951801	1.8198290937751334	1.8198290937751334
TFDP2	0.8943482490787712	0.8466490865970603	0.953555	-1.05953	-0.857578	-0.846649	0.8981841057860301	-0.921252	1.8194363493168888	1.8194363493168888
PBX1	0.9153833594118037	0.822636	0.8486526086043504	-0.822636	-1.07472	-0.973034	0.8622238869812361	-0.956797	1.8190205863635998	1.8190205863635998
RUNX2	0.8075204717260825	0.9173748601613292	1.0262037064556793	-0.951342	-0.80752	-0.946807	0.9170330127810303	-0.90189	1.8189227618042771	1.8189227618042771
CAT	0.8231302034471146	0.9855727589802219	0.8843466599225801	-0.884482	-0.82313	-1.05354	0.8976832074499722	-0.920385	1.8180686570723337	1.8180686570723337
NR1I2	0.8169377409933792	1.0036420465148757	0.9391942898670717	-1.02274	-0.816938	-0.854727	0.9199246924584422	-0.898135	1.818059460082302	1.818059460082302
TCF12	0.8123379873319154	0.9964923563840992	0.9891776437541497	-0.833792	-1.00845	-0.812338	0.9326693291567214	-0.884859	1.8175281471706444	1.8175281471706444
MECOM	0.9164121542673712	0.8176437339765872	0.8793350888103453	-0.817644	-1.11544	-0.902151	0.8711303256847679	-0.945078	1.8162078679481237	1.8162078679481237
STAT6	0.9650162590740924	1.0040029159145905	0.7765208747707858	-0.974291	-0.951744	-0.776521	0.9151800165864895	-0.900852	1.8160321063951772	1.8160321063951772
STAT4	0.9886341511492244	0.8552467332580076	0.7943414378948623	-0.794341	-1.0496	-0.965625	0.8794074407673648	-0.936522	1.8159296258448525	1.8159296258448525
MAPK8	0.8071873184535895	0.8627112437361488	0.9513797305040403	-0.910783	-0.807187	-1.10674	0.8737594308979262	-0.94157	1.8153297628918632	1.8153297628918632
MEIS1	0.906136	0.7959392804966471	0.8093103801123616	-0.795939	-1.05392	-1.08441	0.8371285653050236	-0.978091	1.8152197054322006	1.8152197054322006
ELF2	0.883138	0.9264309853389608	0.7807420917687116	-0.961407	-0.780742	-1.10892	0.8634369051545822	-0.950357	1.8137936615673527	1.8137936615673527
CHD9	1.0642189032551064	1.0299734075714941	0.784834	-0.784834	-0.809583	-0.967472	0.9596754824485645	-0.853963	1.8136384528094505	1.8136384528094505
NR6A1	0.848478	0.9917176680622498	0.7744814761497446	-1.04153	-0.774481	-1.00974	0.8715589338812358	-0.941918	1.8134768518559348	1.8134768518559348
ARNT	0.7674436261250571	0.9660573684160623	0.9961088252199836	-0.892908	-0.767444	-1.0485	0.9098699399203677	-0.90295	1.8128197984793815	1.8128197984793815
ARNTL	0.79465	0.9509974464005538	0.9304289970078942	-1.11184	-0.855575	-0.79465	0.8920256315394547	-0.920689	1.8127145485681986	1.8127145485681986
NOTCH1	0.8644933359715192	0.7781459312996147	0.9301107245765019	-1.13322	-0.778146	-0.952063	0.8575833306158787	-0.954475	1.812058694583306	1.812058694583306
IL1B	0.9270307648057845	0.7742863953607693	0.8521105856067334	-0.774286	-0.968826	-1.13787	0.851143	-0.960326	1.811468934625673	1.811468934625673
SMARCD3	0.8696197408039426	1.0363499567284205	0.7614628429817772	-0.761463	-0.929903	-1.07092	0.8891441801713801	-0.920762	1.809906018932891	1.809906018932891
GATA1	0.7518829160282811	1.0686399814463758	1.142818691655557	-0.938508	-0.751883	-0.763998	0.9877805297100712	-0.81813	1.80591	1.80591
JAK2	0.7442452674414977	0.879431	0.8123788893527374	-1.05683	-0.744245	-1.17957	0.812019	-0.993547	1.8055658664297067	1.8055658664297067
HOXA9	0.8962026683110551	0.7252570213266598	0.8643421183423123	-0.725257	-1.15373	-1.0484	0.8286006026600091	-0.975796	1.8043967194469612	1.8043967194469612
IL13	1.247494761369264	0.7740946022700629	0.9798001825154308	-0.774095	-0.855244	-0.782207	1.000463182051586	-0.803848	1.804311615418612	1.804311615418612
BPTF	0.7409256885915558	0.774014	0.9055285812514529	-1.04118	-0.740926	-1.20519	0.8068226251479086	-0.995763	1.8025860913764793	1.8025860913764793
HOXA4	1.0030690188833107	0.7128202130275836	0.8384926094147991	-0.71282	-1.07651	-1.06325	0.8514606137752311	-0.950861	1.8023212410982508	1.8023212410982508
FOXJ1	0.7418791088763067	0.871278	0.8860987297640008	-0.945046	-0.741879	-1.22049	0.8330851896934162	-0.969137	1.8022225116421353	1.8022225116421353
GATA2	0.8192452817403311	0.7336531432022004	0.9772899037415034	-1.20411	-0.733653	-0.930838	0.8433961095613449	-0.9562	1.7995956835340863	1.7995956835340863
ETS2	1.1165067152601351	0.7137035189549819	0.85686	-0.713704	-1.0774	-0.916369	0.8956901901968847	-0.902491	1.7981816634531462	1.7981816634531462
E2F3	0.9013938213959318	0.7066309891904828	0.7997742220119676	-0.706631	-1.08692	-1.19317	0.8026	-0.995574	1.7981741646013576	1.7981741646013576
ZBTB17	1.0890786786790747	1.1954799850726159	0.7217120689149371	-0.721712	-0.938999	-0.724902	1.0020902442222093	-0.795204	1.7972944649002751	1.7972944649002751
ZHX2	1.287030275061039	0.9205785560500164	0.7246907477809424	-0.88568	-0.836961	-0.724691	0.9774331929639992	-0.815777	1.7932106265203664	1.7932106265203664
GCM1	0.8089387722397813	1.0257996300945151	0.6781262898218366	-1.05972	-1.12755	-0.678126	0.8376215640520444	-0.955129	1.7927504773497631	1.7927504773497631
XBP1	0.9316708608105488	0.6700787875802487	1.203199136978281	-0.670079	-0.892548	-0.999729	0.9349829284563596	-0.854118	1.7891012958226884	1.7891012958226884
MEF2B	0.6702987224316979	1.183633854523083	1.1693553363638147	-0.761275	-0.670299	-0.911383	1.0077626377728652	-0.780986	1.7887484614457114	1.7887484614457114
REST	0.9189322144441646	0.6974975652246816	1.0888624305859593	-0.697498	-0.787085	-1.1738	0.9017640700849352	-0.886127	1.7878907409471436	1.7878907409471436
PTGDR	1.136219781819161	0.8728714783005231	0.7044038999123727	-0.704404	-1.15479	-0.78861	0.9044983866773523	-0.882602	1.7871002051085334	1.7871002051085334
MAFG	0.6939590816065364	1.155875154684078	1.0014017020241666	-1.09458	-0.693959	-0.720678	0.9504119794382603	-0.836406	1.7868181234474805	1.7868181234474805
TYK2	0.6430345422555438	0.9619584627718388	0.85567	-1.16296	-0.643035	-1.09319	0.8202208656709306	-0.966393	1.78661	1.78661
ZEB1	0.6481746056501926	0.8621787356680779	1.1330016217854675	-1.08176	-0.648175	-0.981461	0.8811183210345793	-0.903798	1.7849161920404715	1.7849161920404715
TGS1	0.6485245630346484	0.78855	0.8597235347759377	-1.18621	-0.648525	-1.21915	0.7655994245459914	-1.01796	1.7835616854731924	1.7835616854731924
SP1	0.6224281251601227	1.009450046536618	1.104683591054471	-1.13001	-0.622428	-0.843926	0.9121872542504039	-0.865454	1.7776409940508997	1.7776409940508997
UBP1	0.6727919581946316	1.2272388978200872	0.996899	-1.08056	-0.680389	-0.672792	0.9656434360500072	-0.811247	1.7768899566576333	1.7768899566576333
ALB	0.8838163853640298	0.6783114975018514	0.638013	-1.17326	-1.30715	-0.638013	0.7333803659742885	-1.03947	1.7728549921917813	1.7728549921917813
CREB1	1.101140144759428	1.2949351713381874	0.6125141659689106	-0.875918	-0.612514	-0.821257	1.002863160688842	-0.769897	1.7727597098099406	1.7727597098099406
RXRB	0.600767	1.1771496538208017	1.045944557371555	-1.12395	-0.600767	-0.74568	0.9412870936029505	-0.823465	1.7647523432517178	1.7647523432517178
POU2F1	0.564004	1.1146237035435693	1.1674564961066118	-1.0893	-0.564004	-0.775206	0.9486948586836794	-0.809503	1.7581982772209357	1.7581982772209357
GSK3B	0.6618887041164565	1.0690086657901363	0.7274605489660909	-0.785708	-0.661889	-1.362	0.8194526396242279	-0.936533	1.7559859134364455	1.7559859134364455
ZBTB18	1.3037992501481361	1.0676368715965676	0.5516829745967906	-0.92771	-0.86422	-0.551683	0.9743730321138314	-0.781204	1.7555773652176954	1.7555773652176954
FOXC1	1.2863753214054892	0.6537703075338717	0.6310137326342831	-1.10956	-0.94473	-0.631014	0.857053	-0.895101	1.7521542904240657	1.7521542904240657
PTEN	1.195965338749917	0.7382405899779947	0.5673448741750974	-0.567345	-1.06142	-1.12466	0.8338502676343363	-0.91781	1.7516599211686605	1.7516599211686605
ESR2	1.2473180061868887	1.075158118945445	0.5801592522239805	-0.580159	-1.11329	-0.653528	0.967545	-0.782327	1.7498721977177538	1.7498721977177538
FOXO4	1.3650038123692043	1.0441106146760628	0.5848349547532461	-0.620866	-1.03517	-0.584835	0.9979831272661711	-0.746957	1.7449406014214042	1.7449406014214042
TCF4	1.0910049725241509	0.5300138910042875	0.7679138886505102	-0.530014	-1.25347	-1.0589	0.7963109173929829	-0.947461	1.743772415787948	1.743772415787948
POU1F1	0.5278304467092076	1.0876260295986975	0.8680510269340489	-1.30212	-0.52783	-0.906355	0.8278358344139847	-0.912102	1.7399379147898315	1.7399379147898315
FOXO3	1.4912463140202274	0.8912392710805545	0.5946547057812733	-0.594655	-0.893859	-0.752342	0.9923800969606851	-0.746952	1.739331762039781	1.739331762039781
GABPB1	1.1956015071640316	0.7307204080236949	0.5114968564261826	-0.511497	-1.12646	-1.12332	0.8126062572046363	-0.920426	1.7330325290515791	1.7330325290515791
SMAD4	1.3843449163711607	0.9900782502551108	0.5319940881345646	-0.531994	-0.701517	-1.05318	0.9688057515869454	-0.76223	1.7310353195954447	1.7310353195954447
TGIF1	0.4832210082312065	1.374383298593621	1.1892192388113074	-0.859544	-0.793262	-0.483221	1.0156078485453783	-0.712009	1.727617010941914	1.727617010941914
MYCN	0.810671	0.592882	0.8424607690570676	-0.592882	-0.774642	-1.55092	0.7486713995593852	-0.972814	1.7214849483938028	1.7214849483938028
ZBTB14	0.8668560044750477	0.453676	0.823016	-1.31865	-0.453676	-1.24407	0.7145158841531429	-1.00546	1.7199800066263478	1.7199800066263478
PPARA	1.1924191714573278	0.9593081167498754	0.4310865940169745	-0.431087	-1.03749	-1.09993	0.8609379607413925	-0.856168	1.717106210686815	1.717106210686815
NHLH1	0.4105793669377736	1.1693995547043627	0.9222121992990384	-1.19576	-0.410579	-1.00854	0.8340637069803916	-0.871627	1.705690356430392	1.705690356430392
CREBBP	0.766783	0.46947543232133193	0.5891559286529928	-1.44805	-0.469475	-1.37296	0.6084712903772003	-1.09683	1.7052992264847895	1.7052992264847895
E4F1	0.4093199085416626	1.2231944835698751	1.172096566647015	-1.09407	-0.799874	-0.40932	0.9348703195861843	-0.767755	1.7026253995517888	1.7026253995517888
IFNA2	1.5864132221982437	0.5069379551600484	1.038192680819838	-0.506938	-0.909862	-0.54138	1.0438479527260434	-0.652727	1.6965745531317031	1.6965745531317031
ELF1	0.9432499185947094	0.32213155439228447	1.0911017198381927	-0.322132	-1.03304	-1.28793	0.7854943976083956	-0.881033	1.6665275136831723	1.6665275136831723
MAX	0.33821955177980717	1.240796387926687	1.4154703102588055	-1.0131	-0.33822	-0.614797	0.9981620833217666	-0.655371	1.6535333197863054	1.6535333197863054
HSF1	0.35007590157374874	1.179678584980412	1.225274617258149	-1.25897	-0.350076	-0.575493	0.9183430346041033	-0.72818	1.6465226471492076	1.6465226471492076
STAT5B	0.2714220273355445	0.7910788294220799	1.004607511164593	-1.43331	-0.271422	-1.12227	0.6890361226407391	-0.942333	1.6313689657431165	1.6313689657431165
VEGFA	0.32586190922855457	1.2307749977138305	1.3157330581433102	-1.21978	-0.325862	-0.432508	0.957457	-0.659385	1.6168414185091664	1.6168414185091664
CLOCK	1.677629245509245	1.05767	0.30773796548902194	-0.307738	-0.615839	-0.870707	1.014345204187149	-0.598095	1.612440013779541	1.612440013779541
CEBPA	1.6998615600624432	0.9915636580325077	0.3073698402140416	-0.30737	-1.02518	-0.395534	0.9995983527696641	-0.576028	1.5756258647105608	1.5756258647105608
CUX1	0.17502765023071007	1.2006463944232975	1.3450132729091167	-1.16551	-0.175028	-0.647439	0.9068957725210414	-0.662659	1.5695552640711714	1.5695552640711714
NCOA2	0.7854917647520965	1.4909741582561642	0.2611112628308102	-0.261111	-0.497595	-1.34443	0.845859	-0.701046	1.546905032525836	1.546905032525836
BACH1	1.457235590229628	0.8849367513082644	0.11000365532425792	-0.110004	-1.1502	-0.873552	0.8173919989540501	-0.711251	1.5286432540982362	1.5286432540982362
ONECUT1	1.5063336327161443	1.2312023531856917	0.0787044	-0.750881	-0.0787044	-0.911829	0.9387468004010759	-0.580471	1.5192180121269168	1.5192180121269168
NFATC3	0.00557533	0.47377845943581204	1.2114947217167444	-1.51977	-0.00557533	-1.06428	0.5636161697014579	-0.863208	1.4268241077086645	1.4268241077086645
FOXI1	0.19750093706731175	0.2892642844023238	0.0905625	-0.0905625	-2.06843	-1.45625	0.19244256893848677	-1.20508	1.3975233783331393	1.3975233783331393
AR	1.3553052024188412	-0.184422	1.0510972210281937	0.18442226091187208	-0.847214	-1.14092	0.7406600541783877	-0.601238	1.3419	1.3419
FGF2	-0.0493504	1.6113031990543065	0.4371067060638518	-1.39863	-0.50508	0.0493504	0.6663531639193351	-0.618118	1.2844714014314822	1.2844714014314822
CBFA2T3	-0.277026	1.0363083445437486	1.3418973020873024	-1.24207	0.2770256010193607	-0.680939	0.7003933485372301	-0.548662	1.249055504546969	1.249055504546969
HSF2	1.4685382741187472	0.2889171968810984	-0.257235	0.2572349798248888	-1.15827	-1.15662	0.5000734970583189	-0.685887	1.1859604096788283	1.1859604096788283
SF1	-0.38426	1.126824342138414	1.4285232633457292	-1.12967	0.3842596976439163	-0.508322	0.7236959692800756	-0.417909	1.1416051993998626	1.1416051993998626
GTF2A2	0.8751940430448498	0.929231	-0.43489	0.43488956319946304	-1.38399	-1.0712	0.4565117453394019	-0.673432	1.1299440663740297	1.1299440663740297
GFI1	-0.267658	1.2914259541807878	0.4124194762601799	-1.6748	0.2676575370770163	-0.501003	0.4787292977879838	-0.63605	1.1147791577130088	1.1147791577130088
MAPK14	1.9558221605798993	0.6863790406151342	-0.361417	-0.751617	-0.464972	0.3614170493380932	0.7602613839523135	-0.285057	1.0453187736366862	1.0453187736366862
EGFR	-0.1305	0.551396	2.413096401036221	-0.166753	-0.0830234	0.0830234	0.9446642815923242	-0.0555843	1.000248611867238	1.000248611867238
NCOA6	0.2125854070842576	-0.212585	0.2751055571214859	-1.99348	0.5721742086938589	-1.20618	0.0917019	-0.875829	0.9675309746285856	0.9675309746285856
HMGA1	0.9177437264288679	-0.7382	1.5033949321664002	-1.11431	0.2870689753292123	-0.287069	0.5609794716639691	-0.371436	0.9324156247141344	0.9324156247141344
NOG	1.9296320430480103	0.25478473282696573	-0.254785	0.511151	-0.945446	-0.426538	0.6432106810160034	-0.286945	0.9301551876523044	0.9301551876523044
IGF1R	-0.409621	0.5088514148332839	0.40962088679397834	-1.6982	0.683709	-1.2528	0.1696171382777613	-0.755763	0.92538	0.92538
TFAP2A	-0.485608	0.97729	0.1282523012537321	-2.00477	0.20528393290353694	-0.128252	0.20664465809338833	-0.64258	0.849225	0.849225
TBP	-0.819841	0.7064572717938445	1.8022752246758145	-0.835365	0.045642	-0.045642	0.5629638503171185	-0.278455	0.8414188216481373	0.8414188216481373
TNF	1.9070396782727315	-0.617712	0.20657521038241317	-0.104717	-0.980462	0.10471664596166014	0.4986341712893585	-0.326821	0.8254549481763254	0.8254549481763254
TLX2	-0.759982	0.908598	1.0394858713622868	-0.861896	0.7599818609597153	-1.09358	0.3960339145257698	-0.398498	0.7945321816345781	0.7945321816345781
ATF2	2.1382094463549257	0.24808951573102814	-0.383253	0.5453047804403899	-0.24809	-0.59007	0.6676818295971333	-0.0976181	0.7653	0.7653
IL12B	0.00898413	-0.00898413	-0.0223648	0.0988255	0.0682412	-2.41788	-0.00745492	-0.750271	0.7428157504411947	0.7428157504411947
TFCP2	-0.902908	1.1022568966965385	1.9036863742866479	-0.0666159	0.0666159	-0.0948814	0.701012	-0.0316271	0.7326387616324183	0.7326387616324183
NFATC2	-0.431447	0.4314466983404354	1.1903278730955698	-1.12161	1.1187822421270692	-0.848694	0.39677595769852325	-0.28384	0.6806157687637173	0.6806157687637173
GABPB2	-0.555844	0.5558435510400777	1.4653348915819526	-0.670773	1.0814804751288856	-0.883	0.4884449638606509	-0.157431	0.645876	0.645876
KLF12	0.43644851861602585	-0.373118	0.37311773528017067	-1.78423	1.0231271167208262	-0.686452	0.14548283953867527	-0.482517	0.6279996401917265	0.6279996401917265
PAX2	-1.22241	0.7592350091450446	1.1885163691183107	-0.574811	0.5748114337623781	-0.928868	0.24178102060841464	-0.309623	0.5514037901390911	0.5514037901390911
GPER1	-0.704281	1.1098009024738738	0.14178069044994468	-0.141781	-1.65142	0.7399882657150807	0.1824333749664064	-0.351072	0.533506	0.533506
CEBPG	1.6242703243252055	-0.0850765	0.0850765	1.4442167815837759	-0.891108	-0.270752	0.5414234414417352	0.0941191	0.4473042975892111	0.4473042975892111
SIRT1	1.5921240162079195	0.0858223	-1.16248	0.2861356167205226	-0.0858223	-1.01597	0.17182173587221836	-0.271885	0.44370701768630105	0.44370701768630105
RXRA	1.8511698224054391	0.0577173	-0.802884	-0.0577173	-0.766876	0.7040071756105512	0.36866764746018066	-0.0401955	0.40886317318744464	0.40886317318744464
EGR4	-0.32277	0.32276965401251906	1.8256610836913185	-0.416116	1.4886560141873852	-0.368579	0.6085536945637728	0.23465379722298255	0.3738998973407903	0.3738998973407903
PIK3CA	1.2688053389075662	0.7356606413291225	-1.6012	-0.536443	-0.0121213	0.012121349414312654	0.13442343067842075	-0.178814	0.31323766118497637	0.31323766118497637
TRAF4	1.6042171978089577	0.2085796863346986	-1.46099	0.0715311	-0.0715311	-0.491443	0.11727011960961542	-0.163814	0.2810844473877244	0.2810844473877244
ZIC2	-0.0475367	2.103693932482618	0.0475367	-0.0548639	-0.231911	1.5500083940411575	0.7012313108275393	0.4210777649386891	0.2801535458888502	0.2801535458888502
TFAP4	-0.4951	-0.16202	1.6761002348436815	-1.00581	1.0670495151669475	0.16202	0.3396598768207585	0.0744189	0.2652409524478792	0.2652409524478792
NFIL3	1.6631619380942249	-0.346222	-0.746248	0.5507216020123551	-1.07677	0.3462215176478741	0.19023082410428685	-0.0599426	0.25017347149219515	0.25017347149219515
IL23A	0.4800335619682662	-1.7394	0.538374	0.2511264168673585	-0.251126	-1.45509	-0.240331	-0.485032	0.24470018221182907	0.24470018221182907
MYC	0.13941190177162938	-0.766493	1.9653852602695334	1.0540110765353614	-0.255156	-0.139412	0.4461014060493271	0.21981443991044777	0.2262869661388793	0.2262869661388793
PRRX2	-0.70509	-0.0300619	1.554044038974509	0.030061857931108042	-0.912051	1.2145463199480606	0.27296409315560255	0.11085227528290575	0.1621118178726968	0.1621118178726968
ESRRA	1.8886130195422417	0.012083576363325263	-0.626248	1.252834040820181	-0.436949	-0.0120836	0.4248163299822009	0.26793395576171264	0.15688237422048829	0.15688237422048829
MED1	-1.61096	0.231321	1.015874932489339	-1.07803	0.557675	-0.231321	-0.121255	-0.250559	0.12930440331123494	0.12930440331123494
PAX5	-0.077496	1.7871569305351367	0.077496	-0.314745	-0.117692	1.8386929817101618	0.5957189768450456	0.4687522647075689	0.12696671213747668	0.12696671213747668
PAX6	-0.0335937	1.8257231327443957	-0.0962941	0.033593656714994063	-0.301674	1.823820643395126	0.5652784718393433	0.5185799828562869	0.046698488983056397	0.046698488983056397
NRF1	0.011791632321385031	-0.0117916	1.5541277604145936	-0.0724133	1.9656889883039186	-0.455325	0.5180425868048646	0.47931689487571827	0.0387257	0.0387257
REPIN1	-0.55314	-0.253051	1.0739794769240785	-1.32572	1.302399777592296	0.2530505369580669	0.0892631	0.0765755	0.012687676868705242	0.012687676868705242
ESR1	1.389674520024225	-0.682039	0.2918953233784683	-0.441613	1.6972312825980684	-0.291895	0.3331768408806725	0.321241	0.011935703663232489	0.011935703663232489
NCOA1	-0.94074	0.2203498644875754	1.2398021781197284	-0.22035	1.5140408430784187	-0.644914	0.17313729100546663	0.21625882933194826	-0.0431215	0.043121538326481634
GATA4	0.012986321341437701	-1.89505	-0.0129863	0.0874201	0.062081	-1.90075	-0.631684	-0.583751	-0.0479333	0.0479333
TP63	0.8011649245037701	-1.15616	0.027185262381373945	1.1806584998360536	-1.28911	-0.0271853	-0.109269	-0.0452113	-0.0640579	0.0640579
IRF1	-1.79688	0.31271088198307523	1.0882438208876284	-0.342134	-0.312711	0.5606712940612149	-0.131975	-0.0313912	-0.100584	0.10058359472792977
ATF1	1.37568	-0.179796	-1.22444	0.9275605429974364	-0.832668	0.17979608852765583	-0.00952006	0.0915628	-0.101083	0.10108281536833838
SP3	1.2658608495169719	-0.227351	-1.33849	0.8335550391691663	-0.900609	0.2273505550378261	-0.0999939	0.0534321	-0.153426	0.1534260187011105
MSX1	0.0233134	-0.0233134	-1.92282	-1.72249	0.2518484671232184	0.15154241270056326	-0.640939	-0.439699	-0.20124	0.2012401584843333
RREB1	-1.30794	0.0465612	0.7746994428254501	-0.979443	1.3160256180446137	-0.0465612	-0.162228	0.0966738	-0.258902	0.25890182396304023
AGT	0.24495780722490026	-1.20377	0.6367399330261317	1.640055709687387	-0.609527	-0.244958	-0.107356	0.2618568194581732	-0.369213	0.369213
LMO2	1.168986861888918	-0.563078	-0.751892	1.360260627925442	-0.852256	0.5630782492144604	-0.0486611	0.35702767255729484	-0.405689	0.4056887592459297
IL12A	-0.600029	-1.18031	1.4618928152913968	1.0675812674778318	-0.178199	0.17819888015651808	-0.106148	0.3558604224926106	-0.462009	0.4620087933370411
POU6F1	0.9505286484523882	-0.438366	-1.21563	1.2614921493387485	-0.805674	0.43836644501668737	-0.234489	0.29806147002655897	-0.53255	0.5325504035368952
EGF	-0.344195	0.34419529687266265	-1.09167	1.3563240237075347	0.45492853972586994	-1.25392	-0.363891	0.18577629917119434	-0.549667	0.549667
NPAS2	-1.13741	-0.68528	1.0332683144461559	1.4814490400924127	0.16457908158423862	-0.164579	-0.263141	0.49381634669747093	-0.756957	0.7569568816793812
ETS1	-1.27665	-0.370585	0.7229493560474038	-0.443031	1.5585794455702773	0.37058503314192315	-0.308096	0.495378	-0.803474	0.8034740786033299
FOXD1	-0.151321	-0.537516	0.15132076449577844	1.4317071217139903	1.4235736192650592	-0.949249	-0.179172	0.6353440484553274	-0.814516	0.8145160442732946
GTF3A	0.8378509338325419	-1.13533	-0.807738	1.4799758488295327	-0.307953	0.30795340566019586	-0.368406	0.49332528294317757	-0.861731	0.8617309011797601
DDIT3	0.26435	-0.675463	-0.26435	1.7475695594125458	-0.7411	1.0597843778756515	-0.225154	0.688751	-0.913906	0.9139056835358748
ETV7	0.1808346267443174	-0.180835	-1.45524	1.3287317149873834	-0.682391	0.7655146326035988	-0.485079	0.47061840754903234	-0.955697	0.9556972167035239
NF1	-0.750896	-1.49008	0.5180164167738088	-0.518016	1.1803237794654784	0.5709172492752838	-0.574319	0.4110748706556511	-0.985394	0.9853943582384799
BACH2	0.5543324575374421	-1.12573	-1.71565	0.7364213386970048	-0.412571	0.4125712244954563	-0.762347	0.24547377956566827	-1.00782	1.0078208601421839
PPARGC1A	-1.08678	-0.878357	0.5154952028765284	1.2832018515631987	0.9382244588368801	-0.515495	-0.483214	0.5686437025078501	-1.05186	1.051858027433647
ATF4	0.4491567171845832	-1.01103	-1.57466	1.13064	-0.305627	0.3056270157426893	-0.712178	0.3768793151071767	-1.08906	1.0890572637535398
NFKBIA	0.40981460560946914	-1.27681	-1.39613	1.0709412484762209	-0.409815	0.41530137423245167	-0.754375	0.3588093390330678	-1.11318	1.113184347257085
TFDP1	-1.85583	-1.3332	0.28871067474516726	0.2163684481334235	0.661159	-0.216368	-0.966773	0.22038620089727368	-1.18716	1.1871594107856969
BRCA1	-0.835803	-0.533339	0.32427900501900986	-0.324279	1.6598889597346798	1.190409989550314	-0.348288	0.8420066480886613	-1.19029	1.1902942399923515
YY1	0.2547191254192939	-1.63422	-1.52521	0.5080036429512057	-0.254719	0.5767299628727751	-0.968238	0.27667149346822895	-1.24491	1.2449090150046387
POU3F1	-1.3074	-0.943128	0.2947674535956229	0.9502973743933856	-0.294767	1.1524005797439132	-0.651919	0.6026435001805586	-1.25456	1.2545622426998513
IRF7	0.186668	-0.340641	-0.566899	1.4034418292861475	-0.186668	1.856143582878155	-0.240291	1.0243057104084892	-1.2646	1.2645964379865005
STAT2	-1.4302	-0.351883	-0.0510049	0.0510049	0.32571565613792697	1.6509798065042813	-0.611028	0.6759001324175155	-1.28693	1.2869283916679333
TCF3	-1.49463	-0.537015	0.1686166948066669	-0.168617	1.1063018666865294	1.0962620790820818	-0.62101	0.6779824169873148	-1.29899	1.298992630936767
TFAP2C	0.2278125317101432	-1.22897	-1.36845	0.9337558770767493	-0.227813	0.8646741876704834	-0.789871	0.5235391776790298	-1.31341	1.3134106127372192
EP300	-1.29936	-1.06971	0.1612108097322032	0.5638789202362581	1.3533202040191596	-0.161211	-0.735953	0.5853294381744049	-1.32128	1.3212828179055358
TNFSF10	0.1683188656565416	-0.775399	-1.21996	1.3278033426992486	-0.168319	1.056374676056087	-0.609013	0.73862	-1.34763	1.347632922055266
CXCL8	0.024394587806052054	-1.49234	-1.86836	0.4103201859886928	-0.0243946	0.4219814280894836	-1.1121	0.26930234209070814	-1.3814	1.3814041270608735
PAX3	-0.496043	-0.531689	-0.196053	0.19605343858855973	2.1140292778099243	0.6571631058249333	-0.407929	0.9890819407411391	-1.39701	1.3970104486429258
TEF	0.0606954	-0.770038	-1.29603	1.0270606467398158	-0.0606954	1.294608887020103	-0.668458	0.7536580422850427	-1.42212	1.4221159288128584
TEAD1	-0.00422227	-1.35951	-1.77542	0.00422227	0.6977729961283887	0.4295042804566262	-1.04638	0.3771665162831538	-1.42355	1.423550043717321
RFX1	-0.723749	-0.72438	-0.0238586	0.023858560527147767	1.6904362974272586	1.1997160926682857	-0.490663	0.9713369835408974	-1.462	1.4619996540760225
CEBPB	-0.030882	-1.38481	-1.50717	0.7789546120142065	0.030882	0.7237182021355776	-0.974286	0.5111849450896195	-1.48547	1.4854709076461887
SRF	-1.6144	-1.0948	-0.182798	0.1827977719281873	1.1695701436811954	0.22254548383122266	-0.963999	0.5249711331468685	-1.48897	1.4889700738432787
PPARD	-0.143165	-0.903812	-1.68804	0.9539916586315104	0.14316472085853535	0.7226023680821693	-0.911674	0.6065862491907383	-1.51826	1.518260088938272
TBL1X	-1.65639	-1.14729	-0.13673	0.13672983802027422	0.7821012315396724	0.7489698354140635	-0.980136	0.5559336349913366	-1.53607	1.5360696504530984
SMAD1	-0.985766	-1.60821	-0.280381	0.28038114702518885	1.1080655390010354	0.4762324922331715	-0.958119	0.6215597260864653	-1.57968	1.5796788814841394
FOXA1	-0.272811	-1.59351	-0.909284	1.0942881385056498	0.6245292549676823	0.2728111581508094	-0.925203	0.6638761838747138	-1.58908	1.5890790847005467
MTF1	-0.99413	-1.11801	-0.199927	0.19992743184162312	1.240249539381301	1.0725247379726772	-0.770689	0.8375672363985337	-1.60826	1.6082560995063058
IL4	-1.0907	-0.430221	-0.997651	1.4977780642918632	0.45247791408950494	0.43022069499487736	-0.839522	0.7934922244587486	-1.63301	1.6330144467000354
ATF3	-0.323665	-0.50326	-0.985277	1.3448890531279598	0.3236651400780404	1.4253026578294956	-0.604067	1.0312856170118319	-1.63535	1.6353529356100718
PAX8	-0.950838	-0.456085	-0.407727	1.0425120247624433	0.40772729625834897	1.6574838604799356	-0.604883	1.0359077271669093	-1.64079	1.640791100831952
IL10	-0.312625	-0.908776	-1.4211	1.1266303840436624	0.31262509976411107	0.8434500667871658	-0.880834	0.7609018501983131	-1.64174	1.641735943945445
CDC5L	-0.305556	-1.22781	-0.724828	1.1636060554175658	1.2064189674805923	0.3055557213668329	-0.75273	0.8918602480883303	-1.64459	1.644589924293836
NR2F2	-0.393188	-0.639088	-0.538146	1.64641	1.3553275046021493	0.39318787612852896	-0.523474	1.1316412782899727	-1.65512	1.655115209412727
RB1	-0.370836	-1.25341	-1.17779	1.1523699482918541	0.37083554336410957	0.7028911898514306	-0.934013	0.7420322271691314	-1.67605	1.6760452300215118
MAZ	-1.01542	-0.586695	-0.66646	0.591067	1.5901329527502095	0.5866952257835135	-0.756192	0.9226316381344464	-1.67882	1.678823536928537
FOXJ2	-0.486743	-0.502913	-0.666515	0.48674301185102664	1.5536327698937697	1.3935400358167631	-0.552057	1.1446386058538531	-1.6967	1.6966955068377982
HELZ2	-0.595392	-0.592219	-0.520885	1.218578226852403	0.520885	1.6557026859190245	-0.569499	1.1317220280833524	-1.70122	1.7012208637175334
LEF1	-1.09725	-0.761479	-0.505779	0.5057785783860276	1.457370562691877	0.7773009512518193	-0.788169	0.9134833641099079	-1.70165	1.701652266010694
TP73	-1.36978	-0.66257	-0.571234	0.5712339889200438	1.2244276309457984	0.7306608945859424	-0.867861	0.8421075048172616	-1.70997	1.7099680476150487
RORA	-0.54388	-1.36701	-1.19573	0.9560431507244588	0.5438801148798909	0.6031216414638705	-1.03554	0.7010149690227401	-1.73655	1.7365532273600433
HIF1A	-0.526095	-1.16509	-1.27032	1.009332617066349	0.5260945551552456	0.7325970349386355	-0.987169	0.756008	-1.74318	1.7431767988012135
ETV4	-1.34573	-0.669875	-0.805267	0.6698750026265008	1.1034427378396114	0.6702504854444661	-0.94029	0.8145227419701928	-1.75481	1.7548128327375332
ELK1	-1.1576	-0.985983	-0.537286	0.5372863625241631	1.009601632899082	1.0452120487194045	-0.893623	0.8640333480475498	-1.75766	1.7576559292710838
MAF	-0.552243	-1.08619	-1.24869	0.948458	0.5522433454789099	0.890218	-0.962374	0.7969728366515776	-1.75935	1.759346970899738
MAPK3	-0.561443	-0.953669	-1.02057	1.2227882822017835	0.5614425950479417	0.9648314083799753	-0.845226	0.9163540952099002	-1.76158	1.7615804280020568
NQO1	-0.550799	-0.943045	-0.990225	1.1341267192753202	0.5507987619730597	1.1199429897374493	-0.828023	0.9349561569952763	-1.76298	1.7629788143709384
SMAD3	-1.24722	-0.907153	-0.624794	0.6247943465596739	1.129297091332761	0.7597380515829845	-0.926389	0.8379431631584731	-1.76433	1.7643322914822859
MIF	-0.68632	-1.08854	-0.761191	1.3102881061220661	0.7650015639736453	0.6863198104971049	-0.84535	0.9205364935309388	-1.76589	1.7658862221094602
IRF2	-0.585888	-1.11219	-0.956777	1.1562715892659765	0.5858879455278443	0.9078115370040789	-0.884952	0.8833236905992999	-1.76828	1.7682753235664208
RELA	-0.982298	-1.08838	-0.62777	0.62777	0.7604212936715972	1.2188013175868952	-0.899484	0.8689974216215854	-1.76848	1.7684810372511508
NCOA3	-1.0668	-0.617875	-1.04517	0.6178745605411123	0.7820239572227565	1.1824091934253111	-0.909947	0.860769	-1.77072	1.7707165081855232
TLR4	-0.603223	-0.974039	-1.26044	0.9468387166009966	0.6032231179864828	0.927314	-0.945902	0.8257919595390621	-1.77169	1.771693645790323
SPI1	-0.596425	-1.13913	-1.21598	0.8315918100817774	0.5964252205566896	0.9370736740680246	-0.983845	0.7883635682354971	-1.77221	1.7722082322656911
E2F1	-0.886165	-0.837462	-0.60889	0.6088897422119787	1.259533295657077	1.1213608497280425	-0.777506	0.9965946291990327	-1.7741	1.7741004323142957
FOXM1	-0.86226	-0.988878	-0.6188	0.6188000440242664	1.216010439923967	1.0295887792276663	-0.823313	0.9547997543919666	-1.77811	1.7781124228993397
DBP	-0.636146	-1.1711	-1.27396	0.6361462941951826	0.7990455709528662	0.8194929665523712	-1.02707	0.7515616105668067	-1.77863	1.7786304689209773
FOSL1	-1.33762	-0.814679	-0.737226	0.7372258159238405	0.7483170410338505	0.9654701662433491	-0.963176	0.8170043410670134	-1.78018	1.7801799691705122
HLF	-0.869569	-0.635372	-1.11614	0.635372	1.136419616147327	0.9491606957014621	-0.873693	0.9069842385135404	-1.78068	1.780676828998045
IRF8	-0.620878	-1.16229	-1.00818	1.0275731452563999	0.6208781379525177	0.9029675002942729	-0.930451	0.8504729278343968	-1.78092	1.7809243937185943
PCBP1	-0.626783	-1.11361	-0.930941	1.1009094622622304	0.6267828192246031	0.9463087579990486	-0.890446	0.8913336798286273	-1.78178	1.7817794014747852
KAT2B	-0.661654	-1.05845	-1.05382	0.7858732288192353	0.6616538079505927	1.1323655850677004	-0.924642	0.8599642072791761	-1.78461	1.7846057338467962
CEBPD	-0.636705	-1.06625	-1.17989	0.9690743637384477	0.6367046796685644	0.8656214884012023	-0.960947	0.8238001772694048	-1.78475	1.7847473757594736
IL1A	-1.01664	-1.17416	-0.637168	0.6371682287478608	0.9739976234752685	0.917646	-0.942655	0.8429373115932505	-1.78559	1.7855924029300287
TBL1XR1	-1.19567	-1.04289	-0.682313	0.7196770482509903	1.0356811122913778	0.6823127942848302	-0.973624	0.8125569849423995	-1.78618	1.7861806269382843
NFE2L1	-0.667459	-0.953883	-1.1434	0.8207326747958329	0.6674593900549914	1.1058911033018577	-0.92158	0.8646943893842274	-1.78627	1.7862746275811294
TP53	-1.16089	-1.31365	-0.691425	0.7457420485545881	0.7563064859929308	0.6914254145862387	-1.05532	0.7311579830445859	-1.78648	1.7864816366925131
PPARG	-0.644819	-0.948534	-1.16345	0.9721552352633481	0.6448185471056773	0.9868617280959534	-0.918935	0.867945	-1.78688	1.7868798352535564
NFE2L2	-0.659253	-1.06462	-1.10638	1.0589560209549769	0.6592528465700805	0.8163646077265306	-0.943419	0.8448578250838626	-1.78828	1.7882772273898562
FOXO1	-0.690635	-1.24388	-0.950722	0.796735	0.6906351198093165	0.9936752027069108	-0.961744	0.8270150079704714	-1.78876	1.7887590362414452
E2F2	-0.811181	-0.829326	-0.673011	0.6730107185309785	1.202401269340598	1.1808903298875484	-0.771173	1.0187674392530417	-1.78994	1.7899401815544511
IGF1	-1.23163	-0.729974	-0.882725	0.7550609273502078	0.7299744162608394	1.0415656945511131	-0.948111	0.8422003460540535	-1.79031	1.790311315652413
HMOX1	-0.686488	-1.05391	-1.11857	1.0592357383039503	0.6864876899174394	0.7701888662826323	-0.952987	0.8386374315013406	-1.79162	1.7916246617818463
STAT5A	-1.00162	-0.778465	-0.787452	0.7784648748829646	0.8070903634269947	1.2344621494776777	-0.855845	0.9400057959292123	-1.79585	1.7958505374943208
AHR	-0.688077	-1.11782	-1.14212	0.9204691426639663	0.6880765934142227	0.8333938387995217	-0.982675	0.8139798582925702	-1.79666	1.796655001962981
NR3C1	-0.69337	-1.00251	-1.1627	0.8548150023913977	0.6933698991454007	0.9841859788932344	-0.952857	0.844124	-1.79698	1.7969809291139898
STAT1	-0.727034	-0.830555	-0.807669	1.1085433265800257	0.727034	1.2030793872190588	-0.78842	1.0128857021720918	-1.80131	1.8013052535526772
EGR2	-0.933401	-0.701021	-1.03261	0.9586176698735572	0.701021	1.0777281397010472	-0.88901	0.9124557343545151	-1.80147	1.8014658734709361
CSF2	-0.817949	-1.17848	-0.759167	0.914642	0.9771075380648967	0.759167	-0.918531	0.8836388688869222	-1.80217	1.8021696585384115
APP	-0.695452	-0.979847	-0.996469	1.0019811915382864	0.6954522278165698	1.0374679630820418	-0.890589	0.9116337941456326	-1.80222	1.8022232019614155
NR1H3	-1.22494	-1.01096	-0.754906	0.7724674189056638	0.8918837190152049	0.7549061577611347	-0.996935	0.8064190985606678	-1.80335	1.8033541747931012
TGFB1	-0.747508	-1.15414	-0.963006	0.7475075655978661	0.8059613682982187	0.9950558024252054	-0.954883	0.8495082454404301	-1.80439	1.8043914987788974
JUN	-0.730699	-1.00323	-1.12834	0.9045379075334244	0.7306990672681972	0.9218830652045337	-0.95409	0.8523733466687184	-1.80646	1.8064628898885329
GATA6	-0.933401	-0.741572	-0.829433	0.7415723641097076	1.0505877981686427	1.1249905843883428	-0.834802	0.972384	-1.80719	1.807185491171765
JUNB	-0.782621	-0.932034	-1.177	0.9380875798846464	0.8137836563577626	0.7826209611424468	-0.963885	0.8448307324616187	-1.80872	1.808715917523294
SOD2	-0.750941	-0.916405	-1.09744	0.9768627352045484	0.750941	0.9356581038071198	-0.921595	0.88782	-1.80942	1.8094153318363475
CDKN1A	-0.739581	-0.943435	-1.0221	0.9685510866341366	0.7395808284565949	1.016485999699076	-0.901707	0.9082059715966025	-1.80991	1.8099130089430209
ATF6	-1.08386	-1.03301	-0.768494	0.9838299106096485	0.7926872629110822	0.7684935929413299	-0.961789	0.8483369221540202	-1.81013	1.8101257152890335
NFKB1	-0.871023	-1.16133	-0.802962	0.8029621508015615	0.9286212631758293	0.8661431744468893	-0.945105	0.8659088628080933	-1.81101	1.8110141526217682
EPAS1	-1.03988	-1.04538	-0.764163	0.7641630778339052	0.9536332841008002	0.8716608496554884	-0.949807	0.863152	-1.81296	1.8129591734592645
S100B	-0.798392	-0.904379	-1.1172	0.9177502462214847	0.9073425524686982	0.7983922785269554	-0.939991	0.8744950257390461	-1.81449	1.8144855929533465
FOS	-0.783492	-0.976839	-1.08609	0.9320586869297431	0.783492	0.8831588379202268	-0.948807	0.866236	-1.81504	1.815043201461373
CTNNB1	-0.816044	-0.882399	-1.09861	0.8754111873920561	0.8160442443653186	0.9590645047162424	-0.932351	0.8835066454912057	-1.81586	1.815857889631055
CARM1	-0.967679	-0.967837	-0.805307	0.8053071815435374	0.8598484731483322	1.044352512151387	-0.913608	0.9031693889477522	-1.81678	1.8167773677268626
EGR1	-1.01314	-0.839307	-0.825085	0.8250851381620099	1.0398865271570181	0.9098335768506546	-0.89251	0.9249350807232275	-1.81745	1.817445121206396
GATA3	-1.00176	-0.987567	-0.81662	0.8392676001382962	0.9935635347503271	0.8166201139392477	-0.935315	0.88315	-1.81847	1.8184652212771157
MAPK1	-0.86625	-0.82645	-1.02521	0.9209076494104594	0.8264499200928912	0.9922289553101601	-0.905971	0.9131955082711702	-1.81917	1.8191663872406587
AKT1	-1.00142	-0.88163	-0.842257	0.8422567205678421	0.864189	1.0267817391773026	-0.908436	0.911076	-1.81951	1.8195115217006574
IL12RB1	-0.827325	-0.983491	-1.06298	0.8273253095119647	0.848353	0.9099580090785835	-0.957932	0.8618786256144014	-1.81981	1.819810476616675
EGR3	-0.974361	-0.823226	-1.01419	0.823226	0.9596259597871198	0.8661264628265549	-0.937259	0.8829928389432402	-1.82025	1.8202513761378842
STAT3	-0.927155	-0.927775	-0.857342	0.9128414167046667	0.8573423845825274	0.9882405396107472	-0.904091	0.9194747802993137	-1.82357	1.823565826621481
SREBF1	-0.887168	-0.921434	-0.868581	0.8685812366634543	0.9599598741792388	0.9673950457236248	-0.892394	0.9319787188554393	-1.82437	1.8243730997735994
