## Supplemental Table 3 for "The KMT2A-MENIN complex is a therapeutic vulnerability in SETBP1-mutant leukemia"

### Sheet: SETBP1_uptarget_highConf_table
Chroms	txStart	txEnd	refseqID	rank_product	Strands	GeneSymbol	reg_potential	binding_rank	expr_rank	log2FC	padj
chr6	135181314	135219173	NM_001161658	3.702e-6	+	MYB	4.461	3	72	0.655026	8.76457503133682e-28
chr3	39329705	39333680	NM_005201	6.58e-6	+	CCR8	3.432	24	16	2.13148	3.00420956762028e-103
chr4	89894900	89954629	NM_007351	6.94e-6	+	MMRN1	3.393	27	15	2.09474	7.30417021519334e-106
chr8	107249481	107498026	NM_001146	9.974e-6	-	ANGPT1	2.249	291	2	2.83358	7.14620426080432e-247
chr1	84164183	84238498	NM_001242857	1.215e-5	+	PRKACB	4.953	1	709	0.211853	3.9218253319286e-4
chr2	66435399	66572759	NM_002398	1.218e-5	+	MEIS1	2.375	237	3	2.7541	1.2939856707640897e-237
chr13	66302833	67230336	NM_020403	1.326e-5	-	PCDH9	1.551	774	1	3.24946	0
chr6	45422576	45551082	NM_001278478	1.681e-5	+	RUNX2	4.024	9	109	0.537114	2.58866765890985e-20
chr20	3071619	3072517	NM_000915	2.391e-5	+	OXT	3.165	45	31	1.30345	7.91421843024669e-58
chr4	74365142	74388760	NM_001432	3.45e-5	+	EREG	3.326	33	61	0.775998	3.65986626387661e-33
chr22	30240446	30246851	NM_002309	4.62e-5	-	LIF	4.457	4	674	0.285177	2.6800632288945e-4
chr19	49527617	49543633	NM_020650	5.033e-5	+	RCN3	2.843	89	33	1.09105	5.45942119942385e-57
chr8	6499650	6563263	NM_001147	5.069e-5	-	ANGPT2	2.541	174	17	1.29463	3.62980155778356e-103
chr3	169083498	169146305	NM_001163999	5.717e-5	-	MECOM	2.034	417	8	2.27188	3.40097285660325e-138
chr7	27153718	27156677	NM_006896	5.845e-5	-	HOXA7	2.101	379	9	2.12165	3.5468716589102e-128
chr12	9752485	9760901	NM_001781	6.046e-5	-	CD69	3.273	36	98	1.00854	1.0180132595073e-21
chr3	152268039	152465779	NM_207292	7.641e-5	+	MBNL1	2.835	91	49	0.389519	4.49156366854825e-39
chr22	30262829	30266840	NM_020530	8.27e-5	-	OSM	4.575	2	2413	0.123034	0.164382
chr7	27162437	27165530	NM_152739	8.287e-5	-	HOXA9	2.109	372	13	1.44415	5.980430264250551e-110
chr6	147204357	147390476	NM_139244	9.249e-5	+	STXBP5	3.452	21	257	0.316643	2.07170574621954e-10
chr17	74737216	74747335	NM_001006638	1.008e-4	+	RAB37	2.864	84	70	0.417368	7.350752920162319e-28
chr12	220620	262873	NM_001190997	1.089e-4	-	SLC6A13	0.697	1588	4	2.61845	1.25937806462763e-232
chr22	39926627	39973342	NM_001291828	1.116e-4	+	GRAP2	3.593	17	383	0.257475	5.27886094039429e-7
chr1	18871429	18902799	NM_003748	1.289e-4	-	ALDH4A1	2.155	342	22	1.20677	2.09326591864955e-82
chr21	14961234	15064805	NM_003489	1.36e-4	-	NRIP1	2.152	345	23	0.913461	2.5280863423083698e-82
chr3	50341105	50345725	NM_015896	1.41e-4	-	ZMYND10	3.657	13	633	0.638933	1.5451191165466e-4
chrX	79360383	79367552	NM_001171581	1.536e-4	-	ITM2A	0.791	1494	6	1.75109	2.32493979980596e-180
chr12	54292106	54301037	NM_001261461	1.571e-4	-	NFE2	3.609	15	611	0.240504	1.1958048565393e-4
chr3	148865255	148897085	NM_001870	1.571e-4	+	CPA3	2.784	103	89	0.651384	1.44346689928887e-23
chr17	81932385	81937239	NM_001282281	1.631e-4	-	PYCR1	2.286	280	34	1.53425	8.18699764435062e-57
chr10	22316382	22320317	NM_012071	1.64e-4	+	COMMD3	3.372	29	330	0.536118	4.44397108471115e-8
chr3	52524368	52533777	NM_001134231	1.727e-4	-	NT5DC2	2.418	224	45	0.57383	2.70011465142213e-41
chr1	156149943	156177751	NM_001193301	1.889e-4	+	SEMA4A	3	63	175	0.459804	4.20097872772452e-14
chr3	185643738	185825039	NM_006548	2.021e-4	-	IGF2BP2	0.6	1685	7	1.20191	2.57921254324563e-142
chr7	27141051	27143668	NM_019102	2.092e-4	-	HOXA5	2.205	313	39	1.78193	6.20354022810603e-50
chr17	8140469	8152435	NM_002616	2.194e-4	-	PER1	3.732	11	1164	0.218369	0.0103413
chr2	189560589	189580811	NM_014585	2.304e-4	-	SLC40A1	1.065	1222	11	1.06268	1.57281054554277e-113
chr15	78624293	78641245	NM_001256567	2.385e-4	-	CHRNB4	0.894	1392	10	3.25414	1.9116382892001899e-125
chr2	143129329	143768352	NM_018460	2.444e-4	+	ARHGAP15	3.134	49	291	0.359685	3.94730272604981e-9
chr17	48591256	48593741	NM_002147	2.704e-4	-	HOXB5	3.707	12	1315	0.727686	0.0185914
chr11	65879812	65883741	NM_001335	2.705e-4	+	CTSW	2.918	77	205	0.553199	2.4823328383448297e-12
chr1	196651877	196747504	NM_000186	2.766e-4	+	CFH	0.941	1345	12	1.21212	3.05379779847361e-111
chr7	27145582	27147774	NM_024014	2.828e-4	-	HOXA6	2.233	300	55	2.00654	1.0957768407385099e-35
chr5	43039079	43040345	NM_001014279	2.982e-4	-	ANXA2R	2.148	348	50	1.22474	4.57606835550711e-39
chr9	125748198	125967376	NM_001134778	3.065e-4	+	PBX3	2.153	344	52	0.659456	3.83735196936906e-38
chr1	18904279	18956332	NM_001136265	3.114e-4	-	IFFO2	1.675	673	27	0.800476	1.31217930276e-71
chr6	158650013	158764876	NM_001242395	3.382e-4	+	SYTL3	2.625	142	139	0.439917	5.13943477148361e-17
chr22	29205911	29259597	NM_001267895	3.4e-4	+	EMID1	1.302	992	20	0.773401	4.62134286620343e-88
chr7	27170590	27180261	NR_037939	3.453e-4	-	HOXA10	2.187	325	62	0.836125	7.33593285865515e-33
chr18	25061923	25352250	NM_015461	3.604e-4	-	ZNF521	0.783	1502	14	0.992532	3.4294928420356595e-106
chr3	114314499	114900622	NR_121662	3.773e-4	-	ZBTB20	3.608	16	1376	0.35903	0.0229101
chr4	80197502	80204328	NM_001099403	3.842e-4	+	PRDM8	2.02	423	53	1.02714	4.07790717810984e-38
chr6	44826729	45378051	NM_181356	4.446e-4	-	SUPT3H	2.704	119	218	0.769523	8.836003082956039e-12
chr7	27106189	27127020	NM_153631	4.485e-4	-	HOXA3	1.61	727	36	2.55151	9.91519465260782e-56
chr2	212999685	213150334	NM_016260	4.574e-4	-	IKZF2	2.86	85	314	0.400431	2.15326233250133e-8
chr21	38380027	38498504	NM_001136155	4.706e-4	-	ERG	1.347	947	29	1.17369	1.07259809452033e-59
chr10	117241072	117279430	NM_003054	4.848e-4	+	SLC18A2	1.741	615	46	0.753191	4.871924503330159e-41
chr12	190076	214205	NM_001122848	4.87e-4	-	SLC6A12	1.104	1184	24	2.50794	1.96784382953657e-78
chr22	39994948	40030039	NM_138435	4.948e-4	+	FAM83F	2.105	375	77	0.810181	2.1331730118015098e-26
chr19	49496364	49499712	NM_001015	5.083e-4	+	RPS11	3.537	19	1561	0.196863	0.0403691
chr9	3218296	3526001	NM_001282116	5.107e-4	-	RFX3	2.227	301	99	0.617372	1.0380286375709301e-21
chr3	50317789	50322850	NM_033158	5.238e-4	-	HYAL2	3.435	23	1329	0.260867	0.0196485
chr6	152697894	152724580	NM_025107	5.441e-4	+	MYCT1	1.812	557	57	2.55624	4.17823780311921e-34
chr13	87672614	87679615	NM_015567	5.467e-4	+	SLITRK5	0.606	1679	19	4.77902	2.6798598533280297e-92
chr14	24573517	24576260	NM_001911	5.534e-4	-	CTSG	1.044	1242	26	1.49592	4.46260030331225e-74
chr15	45114324	45118103	NM_207581	5.682e-4	+	DUOXA2	1.742	614	54	1.3015	8.47377911374601e-37
chr2	102337249	102346100	NM_003856	6.061e-4	+	IL1RL1	3.352	31	1141	0.262636	0.00928359
chr3	50292827	50299468	NM_003549	6.286e-4	-	HYAL3	2.628	140	262	0.456909	3.36892933339154e-10
chr2	27078566	27086397	NM_007046	6.494e-4	+	EMILIN1	2.985	65	583	0.218584	8.39385464279863e-5
chr12	65824459	65966291	NM_003483	6.496e-4	+	HMGA2	1.21	1083	35	2.50754	5.252910233315849e-56
chr2	187341962	187448294	NM_005795	6.543e-4	-	CALCRL	1.261	1032	37	1.3475	2.12848532869275e-53
chr3	70954713	71543557	NM_001244816	6.805e-4	-	FOXP1	2.033	418	95	0.492169	3.41289828565812e-22
chr5	118836873	118988545	NM_173666	6.996e-4	-	DTWD2	0.652	1633	25	1.07921	2.77244816281032e-75
chr12	55743279	55752881	NM_005811	7.007e-4	+	GDF11	2.253	290	141	0.486828	2.24443488241357e-16
chr1	205657852	205680502	NM_033102	7.392e-4	-	SLC45A3	1.825	546	79	0.528962	4.29057243847366e-26
chr12	12725916	12791465	NM_001130415	7.401e-4	+	APOLD1	1.605	732	59	0.993428	6.74424729646721e-34
chr3	50324908	50328238	NM_007275	7.555e-4	-	TUSC2	3.61	14	3149	0.0996081	0.300409
chr3	151873642	151882088	NM_033050	7.757e-4	+	SUCNR1	2.501	191	237	0.405817	5.2873403492706093e-11
chr10	22321209	22331485	NM_005180	8.038e-4	+	BMI1	3.405	26	1804	0.132983	0.0697521
chr1	164559359	164851823	NM_001204961	8.09e-4	+	PBX1	0.599	1686	28	1.10662	3.3043285896696097e-70
chr2	112829759	112836779	NM_000576	8.15e-4	-	IL1B	1.099	1189	40	0.987894	6.02104255879466e-48
chr3	50350694	50354065	NM_007022	8.162e-4	+	CYB561D2	3.443	22	2165	0.116609	0.125521
chr1	226989864	227318125	NM_003607	8.179e-4	-	CDC42BPA	1.181	1110	43	0.57299	1.0590871528920699e-44
chr12	6828372	6839854	NM_014262	8.251e-4	+	P3H3	2.522	181	266	0.556233	4.16118589825003e-10
chr22	37675605	37679802	NM_002305	8.644e-4	+	LGALS1	2.927	73	691	0.292894	3.2040210351642e-4
chr19	49487553	49492307	NR_073024	8.655e-4	+	RPL13A	3.253	37	1365	0.188037	0.0221507
chr20	10637683	10674046	NM_000214	8.719e-4	-	JAG1	0.589	1696	30	0.90757140726585706	1.09247864507494e-58
chr5	88718240	88883466	NM_001193350	8.774e-4	-	MEF2C	2.196	318	161	0.609654	4.6943666979512505e-15
chr15	45092653	45114161	NM_014080	8.833e-4	-	DUOX2	1.735	621	83	0.87344	3.6997549300958095e-25
chr9	127738316	127778769	NM_170600	8.872e-4	-	SH2D3C	2.546	172	301	0.295706	1.04681988510161e-8
chr1	169690664	169708856	NR_029467	8.919e-4	-	SELL	1.626	713	73	0.664276	9.77232915146016e-28
chr17	48595736	48604972	NM_018952	9.117e-4	-	HOXB6	3.48	20	2660	0.208057	0.209809
chr9	33441153	33447633	NM_004925	9.801e-4	-	AQP3	0.891	1395	41	0.873948	1.52182580991796e-47
chr10	95237567	95291148	NM_020992	9.885e-4	-	PDLIM1	1.477	836	69	0.933699	1.16943396519487e-28
