## Supplemental Table 4 for "The KMT2A-MENIN complex is a therapeutic vulnerability in SETBP1-mutant leukemia"

### Sheet: beta2_genes_in_gsea_leading_edg
pathway	n_genes_in_set	n_genes_leading_edge	n_beta2_in_leading_edge	percent_leading_edge_beta2	expected_by_chance	fold_enrichment	p_hyper	padj_hyper	beta2_genes_in_leading_edge
TAKEDA_TARGETS_OF_NUP98_HOXA9_FUSION_3D_UP	175	43	15	34.883720930232556	0.24241333813122226	61.877783275606134	7.641383353875022e-24	2.598070340317507e-22	ANGPT1;ANGPT2;CD69;CTSG;ERG;HOXA3;HOXA5;HOXA6;HOXA7;HOXA9;MECOM;MEIS1;MYCT1;PBX3;PCDH9
ALCALAY_AML_BY_NPM1_LOCALIZATION_UP	136	21	12	57.14285714285714	0.11838790931989925	101.36170212765957	1.4029308525342701e-22	2.384982449308259e-21	AQP3;CFH;CPA3;HOXA10;HOXA5;HOXA6;HOXA7;HOXA9;JAG1;MEIS1;PBX3;PCDH9
JAATINEN_HEMATOPOIETIC_STEM_CELL_UP	309	82	16	19.51219512195122	0.46227659829674944	34.61131292163985	8.445376040185756e-21	9.571426178877191e-20	ANGPT1;CFH;CPA3;ERG;HMGA2;HOXA10;HOXA3;HOXA5;HOXA9;MEIS1;MYB;MYCT1;NRIP1;NT5DC2;RUNX2;ZNF521
TAKEDA_TARGETS_OF_NUP98_HOXA9_FUSION_8D_UP	149	45	13	28.888888888888886	0.25368837711406983	51.24397163120567	1.5457003311293005e-19	1.3138452814599056e-18	ANGPT1;CTSG;HOXA3;HOXA5;HOXA7;HOXA9;MECOM;MEF2C;MEIS1;MYCT1;PCDH9;SLC40A1;SLC6A13
TAKEDA_TARGETS_OF_NUP98_HOXA9_FUSION_6HR_UP	80	19	8	42.10526315789473	0.10711287033705169	74.6876	5.406813574102246e-14	3.676633230389527e-13	CALCRL;CD69;HOXA3;HOXA5;HOXA9;MECOM;PBX3;PCDH9
TAKEDA_TARGETS_OF_NUP98_HOXA9_FUSION_10D_UP	181	47	10	21.27659574468085	0.26496341609691737	37.741059302851966	8.65179802355387e-14	4.902685546680527e-13	ANGPT1;ANGPT2;HOXA3;HOXA5;HOXA7;HOXA9;MEIS1;MYCT1;SLC6A13;ZNF521
ROSS_LEUKEMIA_WITH_MLL_FUSIONS	78	23	8	34.78260869565217	0.1296629483027468	61.69842738205365	3.4435880982460076e-13	1.672599933433775e-12	HOXA10;HOXA5;HOXA7;HOXA9;LGALS1;MBNL1;MEIS1;PBX3
EPPERT_HSC_R	119	25	6	24	0.14093798728559434	42.57191489361702	4.436407046412426e-9	1.885472994725281e-8	CFH;ERG;HOXA5;MECOM;MEIS1;RUNX2
RIZ_ERYTHROID_DIFFERENTIATION_6HR	30	6	4	66.66666666666666	0.0338251	118.25531914893617	1.408539231388988e-8	5.3211482074695105e-8	HMGA2;HOXA3;HOXA6;MEF2C
VALK_AML_CLUSTER_1	28	7	4	57.14285714285714	0.0394626	101.36170212765958	3.272400020112731e-8	1.1126160068383284e-07	MECOM;MEF2C;MMRN1;PCDH9
WANG_IMMORTALIZED_BY_HOXA9_AND_MEIS1_DN	22	8	4	50	0.0451002	88.69148936170212	6.51654326818849e-8	2.0142042828946242e-7	CALCRL;ERG;MEIS1;NRIP1
EPPERT_CE_HSC_LSC	39	9	4	44.44444444444444	0.0507377	78.83687943262412	1.1679141946225584e-7	3.309090218097249e-7	ERG;HOXA5;MECOM;MEIS1
HUANG_AML_LSC47	46	23	5	21.73913043478261	0.1296629483027468	38.56151711378353	1.588105521369065e-7	4.1535067481960166e-7	ANGPT1;HOXA5;HOXA6;HOXA9;MMRN1
TONKS_TARGETS_OF_RUNX1_RUNX1T1_FUSION_GRANULOCYTE_UP	54	12	4	33.33333333333333	0.0676502	59.12765957446808	4.529085566306165e-7	1.09992078038864e-6	ANGPT1;MECOM;MEF2C;MEIS1
HADDAD_T_LYMPHOCYTE_AND_NK_PROGENITOR_UP	78	21	4	19.047619047619047	0.11838790931989925	33.787234042553195	5.267175462978245e-6	1.1938931049417356e-5	CFH;HMGA2;MECOM;PBX1
ROSS_AML_WITH_PML_RARA_FUSION	76	29	4	13.793103448275861	0.16348806525128942	24.466617754952313	2.0192861662618294e-5	4.2909831033063875e-5	AQP3;CPA3;CTSW;JAG1
VALK_AML_WITH_FLT3_ITD	39	12	3	25	0.0676502	44.34574468085106	3.679256228172779e-5	7.358512456345559e-5	HOXA5;HOXA9;PBX3
POMEROY_MEDULLOBLASTOMA_DESMOPLASIC_VS_CLASSIC_DN	60	24	3	12.5	0.13530046779417057	22.17287234042553	3.2228442690136495e-4	6.087594730359115e-4	CFH;PBX3;RPS11
LI_WILMS_TUMOR	25	6	2	33.33333333333333	0.0338251	NA	4.647827182319525e-4	8.31716443151915e-4	HMGA2;HOXA9
VALK_AML_CLUSTER_2	27	11	2	18.181818181818183	0.0620127	NA	0.00167316	0.00284438	HOXA5;JAG1
BARRIER_COLON_CANCER_RECURRENCE_UP	41	18	2	11.11111111111111	0.10147535084562792	NA	0.00453648	0.00734478	CFH;ITM2A
HESS_TARGETS_OF_HOXA9_AND_MEIS1_UP	67	23	2	8.695652173913043	0.1296629483027468	NA	0.00736556	0.0113831	HOXA9;MYB
DACOSTA_UV_RESPONSE_VIA_ERCC3_XPCS_UP	24	2	1	50	0.011275038982847548	NA	0.011243593573340815	0.016620964412764682	PCDH9
SU_LIVER	36	4	1	25	0.022550077965695095	NA	0.022362098653998297	0.0316796	SLC6A12
LEE_INTRATHYMIC_T_PROGENITOR	19	10	1	10	0.0563752	NA	0.054980776635466855	0.0747739	HOXA9
HOLLEMAN_ASPARAGINASE_RESISTANCE_B_ALL_UP	27	20	1	5	0.11275038982847548	NA	0.10696906749539825	0.13988262672475157	RPL13A
MORI_PLASMA_CELL_UP	52	22	1	4.545454545454546	0.12402542881132302	NA	0.11702196879914573	0.1473609977470724	CHRNB4
CHNG_MULTIPLE_MYELOMA_HYPERPLOID_UP	51	37	1	2.7027027027027026	0.2085882211826796	NA	0.1889334631007903	0.22941920519381676	RPL13A
BILANGES_SERUM_AND_RAPAMYCIN_SENSITIVE_GENES	68	46	1	2.1739130434782608	0.2593258966054936	NA	0.2292661732596164	0.26879482382161923	RPL13A
BILANGES_SERUM_RESPONSE_TRANSLATION	30	19	0	0	0.10711287033705169	NA	1	1
IRITANI_MAD1_TARGETS_DN	44	22	0	0	0.12402542881132302	NA	1	1
PELLICCIOTTA_HDAC_IN_ANTIGEN_PRESENTATION_UP	64	27	0	0	0.15221302626844188	NA	1	1
RHODES_CANCER_META_SIGNATURE	65	25	0	0	0.14093798728559434	NA	1	1
YAO_TEMPORAL_RESPONSE_TO_PROGESTERONE_CLUSTER_14	139	62	0	0	0.349526	NA	1	1
